# Definition of germ layer cell lineage alternative splicing programs reveals a critical role for Quaking in specifying cardiac cell fate

**DOI:** 10.1101/2020.12.22.423880

**Authors:** W. Samuel Fagg, Naiyou Liu, Ulrich Braunschweig, Karen Larissa Pereira de Castro, Xiaoting Chen, Frederick S. Ditmars, Steven G. Widen, John Paul Donohue, Katalin Modis, William K. Russell, Jeffrey H. Fair, Matthew T. Weirauch, Benjamin J. Blencowe, Mariano A. Garcia-Blanco

## Abstract

Alternative splicing is critical for development; however, its role in the specification of the three embryonic germ layers is poorly understood. By performing RNA-Seq on human embryonic stem cells (hESCs) and derived definitive endoderm, cardiac mesoderm, and ectoderm cell lineages, we detect distinct alternative splicing programs associated with each lineage. The most prominent splicing program differences are observed between definitive endoderm and cardiac mesoderm. Integrative multi-omics analyses link each program with lineage-enriched RNA binding protein regulators, and further suggest a widespread role for Quaking (QKI) in the specification of cardiac mesoderm. Remarkably, knockout of QKI disrupts the cardiac mesoderm-associated alternative splicing program and formation of myocytes. These changes arise in part through reduced expression of *BIN1* splice variants linked to cardiac development. Mechanistically, we find that QKI represses inclusion of exon 7 in *BIN1* pre-mRNA via an exonic ACUAA motif, and this is concomitant with intron removal and cleavage from chromatin. Collectively, our results uncover alternative splicing programs associated with the three germ lineages and demonstrate an important role for QKI in the formation of cardiac mesoderm.
