## Supplementary material for "Definition of germ layer cell lineage alternative splicing programs reveals a critical role for Quaking in specifying cardiac cell fate": Oligonucleotide sequences are listed in Supplementary Table S8.

### Sheet: Sheet1
OligoName	Sequence	Purpose
MARK3_ex16F	ACTGCCAGTCGTAGCACTTTC	RT-PCR for cassette exon inclusion
MARK3_ex19R	CCTCTGCTCATAGTCGCAGTT
PICALM-DE_F	TGGAGTCAACCAGGTGAAAAG	RT-PCR for cassette exon inclusion
PICALM-DE_R	ATCCTATCATGCCTGTTGGTG
CASK-DE_F	AAATGCGGGGGAGTATTACCT	RT-PCR for cassette exon inclusion
CASK-DE_R	TGAGACCTGCAGTTCCATTTT
BIN1_F	AGCTGGTGGACTACGACAGTG	RT-PCR for cassette exon 7 inclusion
BIN1_R	CTCCTGCAGATCCACATTCAT
DNMT3B-CM_F	CCATCAAAGTTTCTGCTGCTC	RT-PCR for dual cassette exon inclusion
DNMT3B-CM_R	CTTCAGGAATCACACCTCCTG
SLK-CM_F	AAAGCGACAATATGACCAGGA	RT-PCR for cassette exon inclusion
SLK-CM_R	CTCTCATGAGCTGTTGCTTGTT
CLSTN1-CM_F	GCACCACTACGTCCTCAATGT	RT-PCR for cassette exon inclusion
CLSTN1-CM_R	CCTCTGCCACTGTCTTCGAG
DNMT3B-UD_F	CCTGGAGACTCATTGGAGGAC	RT-PCR for cassette exon inclusion
DNMT3B-UD_F	CTCGGCTCTGATCTTCATCC
RAI14-CM_F	GGGTGCAGACCTAAACCTTGT	RT-PCR for cassette exon inclusion
RAI14-CM_R	TGGGGAAGAGACATCACTCAA
NF1_ex30F	CAGAGAGCCTTGAGGAAAACC	RT-PCR for cassette exon inclusion
NF1_ex32R	TAACTTCAAGCCCCTTTCGAT
hFOXP1_F	CGTTAAAGGGGCAGTATGGA	RT-PCR for mutually exclusive exon usage
hFOXP1_R	GCATAGGAGATCTGCCTGGA
QKI_KCsgRNAsurv_R	GACCTCTCGGAAATGTGACC	gDNA amplification and sanger sequencing for QKI-KO vs. WT NKX2.5-->EGFP cells
QKI_KCsgNested_SeqTIDEf	atatggtcggggaaatggaa
BIN1-ex12_F	CTGCAAAAGGGAACAAGAGC	RT-PCR for cassette exons' inclusion
BIN1-ex18_R	CACAGTTGCTGGGAAGGTCT
BIN1_FcloneFLength	CGCCACCATGGCAGAGATGGGCAGTAAAG	clone full-length BIN1 cDNA
BIN1_RcloneFLength	TCATGGGACCCTCTCAGTGAAG
BIN1-int6_F	CCTAATTCTCTCGGCCTCAAG	PCR amplification of gDNA encompassing a portion of BIN1 intron 6, exon 7, and intron7 for constuction of pDUP-BIN1ex7 splicing reporter
BIN1-int7-BglII_R	GTTTGagatctCGGTTCTTTGACCCCTACATT
BIN1_ex7-qcDEL_F	CTCGTAGCTCAACTGCTCCGAAATCAGGTGAC	"Quick change" PCR to delete putative exonic QKI binding site in the pDUP-BIN1ex7 splicing reporter
BIN1_ex7-qcDEL_R	ATTTCGGAGCAGTTGAGCTACGAGATGAGCCTGC
BIN1_int7-qcDEL_F	TGACACTGGCTTCTTGCACGTGCTGGCGCCT	"Quick change" PCR to delete putative intronic QKI binding site in the pDUP-BIN1ex7 splicing reporter
BIN1_int7-qcDEL_R	AGCACGTGCAAGAAGCCAGTGTCACCTGATTTCGG
BIN1_ex7-qcSUB_F	CTCGTAGCTCAAagcaacCTGCTCCGAAATCAGGTGAC	"Quick change" PCR to substitute putative exonic QKI binding site in the pDUP-BIN1ex7 splicing reporter
BIN1_ex7-qcSUB_R	ATTTCGGAGCAGgttgctTTGAGCTACGAGATGAGCCTGC
BIN1_int7-qcSUB_F	TGACACTGGCTTgattgCTTGCACGTGCTGGCGCCT	"Quick change" PCR to substitute putative intronic QKI binding site in the pDUP-BIN1ex7 splicing reporter
BIN1_int7-qcSUB_R	AGCACGTGCAAGcaatcAAGCCAGTGTCACCTGATTTCGG
BIN1-ex4_qF	GCTGACCATGGACACGTACC	RT-qPCR to measure BIN1 exons 4-5 spliced
BIN1-ex5_qR	TTGAAGGGACTCGTAGTGGTG
BIN1-ex19_qF	CTTCCAGAACCCTGAAGAGCA	RT-qPCR to measure BIN1 exons 19-20 spliced
BIN1-ex20_qR	AGTGAAGTTCTCGGGGAAGAC
BIN1-ex6_qF	CACCACTACGAGTCCCTTCAA	Forward RT-qPCR primer used to measure, with each of the below:
BIN1-ex6.7_qR	CAAGCAGCGAGACAGGCTTG	exon 6-7 spliced BIN1
BIN1-ex6.8_qR	CTCCTCGGCCTTGGCAAT	exon 6-8 spliced BIN1
BIN1_intr6_qR	tagacacccgccctctctcag	unspliced exon 6-intron 6 BIN1
BIN1_ex6_qR	CTTGGCAATTTTGGCTTCATCC	internal exon 6 reverse primer to measure "total" exon 6 of BIN1 RNA
BIN1-ex8_qR	CTCCTGCAGATCCACATTCAT	Reverse RT-qPCR primer used to measure, with each of the below:
BIN1-ex8_qF	CATCAAAGCCCAGAAGGTGT	internal exon 8 forward primer to measure "total" exon 6 of BIN1 RNA
BIN1-ex7.8_qF	TGCTCCGAAATCAGGCCGA	exon 7-8 spliced BIN1
BIN1-ex6.8_qF	caaaattgccaaggccga	exon 6-8 spliced BIN1
BIN1-int7_qF	ccaacagaggggaatgacc	unspliced intron7-exon 8 BIN1
PBGD_qF	GGAGCCATGTCTGGTAACGG	RT-qPCR for "housekeeping transcript" control
PBGD_qR	CCACGCGAATCACTCTCATCT
OCT4_qF	AGTGAGAGGCAACCTGGAGA	RT-qPCR to measure OCT4 mRNA
OCT4_qR	ACACTCGGACCACATCCTTC
SOX2_qF	TGGACAGTTACGCGCACAT	RT-qPCR to measure SOX2 mRNA
SOX2_qR	CGAGTAGGACATGCTGTAGGT
NANOG_qF	CATGAGTGTGGATCCAGCTTG	RT-qPCR to measure NANOG mRNA
NANOG_qR	CCTGAATAAGCAGATCCATGG
SOX17_qF	CGCACGGAATTTGAACAGTA	RT-qPCR to measure SOX17 mRNA
SOX17_qR	GGATCAGGGACCTGTCACAC
NKX2.5_qF	CAAGTGTGCGTCTGCCTTT	RT-qPCR to measure NKX2.5 mRNA
NKX2.5_qR	CAGCTCTTTCTTTTCGGCTCTA
GATA4_qF	CGGAAGCCCAAGAACCTGAATAAAT	RT-qPCR to measure GATA4 mRNA
GATA4_qR	ACTGAGAACGTCTGGGACACG
MEF2C_qF	GTTCAGTAACTGGCTGGCAAC	RT-qPCR to measure MEF2C mRNA
MEF2C_qR	AAGGCAGGGAGAGATTTGAAC
ISL1_qF	TTTGTTAGGGATGGGAAAACC	RT-qPCR to measure ISL1 mRNA
ISL1_qR	ACGAAGTCGTTCTTGCTGAAG
TNNT2_qF	CCGAAACAGGATCAACGATAA	RT-qPCR to measure TNNT2 (cardiac troponin T) mRNA
TNNT2_qR	GAGCAGATCTTTGGTGAAGGA
HAND1_qF	TCAAGGCTGAACTCAAGAAGG	RT-qPCR to measure HAND1 mRNA
HAND1_qR	TGCGTCCTTTAATCCTCTTCTC
MBNL2_qF	CCCAAAAGTTGTCAGGTTGAA	RT-qPCR to measure MBNL2 mRNA
MBNL2_qR	TGTGTCGGAGGGTGAAGATAC
RBFOX2_qF	AAGCCCAGTAGTTGGAGCTGT	RT-qPCR to measure RBFOX2 mRNA
RBFOX2_qR	TTGATACCCCCTCTTCCTGAT
ESRP2_qF	CCAGCCACTCAACTCTACCTG	RT-qPCR to measure ESRP2 mRNA
ESRP2_qR	CAGCAGTGGGTGTAGTGAGGT
ESRP1_qF	AACTCTTCAGGAGCACAGCAG	RT-qPCR to measure ESRP1 mRNA
ESRP1_qR	ATAATGGGAGGGGTTGGAAGT
MBNL1_qF	TAATCGCCTGCTTTGATTCAT	RT-qPCR to measure MBNL1 mRNA
MBNL1_qR	TTGCGTCCATTTATCTCCAAC
CELF2_ex5-qF	TCATCCCATTCAGATGAAACC	RT-qPCR to measure CELF2 mRNA
CELF2_ex6-qR	CACCCTGATGTCGTTCTCATT
betaGlobin_F	GCAACCTCAAACAGACACCA	RT-PCR of DUP-BIN1ex7 splicing reporter
betaGlobin_R	AGCTTGTCACAGTGCAGCTC
Qk5_3UTR_qF	AGTGGTGTGTTAGGTGCGGTG	RT-qPCR to measure QKI5 RNA
Qk5_3UTR_qR	GTTCAGAGGTCAGAAGGTCATAGGTTAG
QKI_shRNA1	GCTTTACTACTATTCAGTGCAGTTTC	RNAi to knockdown QKI5
QKI_shRNA2	AGATGATCAGTGCTGTGGGATGAAT	RNAi to knockdown QKI5
sgQKI-BsmBI_1F	acaccgCCTCCTCACTCACTTGGCGGg	QKI guide RNA for CIRSPRa
sgQKI-BsmBI_1R	aaaacCCGCCAAGTGAGTGAGGAGGcg
