## Supplementary Table S5 for "Definition of germ layer cell lineage alternative splicing programs reveals a critical role for Quaking in specifying cardiac cell fate"

### Sheet: Sheet1
rMAPS_CMvsDE_pVal_DNvsBG													rMAPS_CMvsDE_pVal_UPvsBG
RBP	smallest_p_in_upstreamExon-3prime	smallest_p_in_upstreamExonIntron	smallest_p_in_upstreamIntron	smallest_p_in_targetExon-5prime	smallest_p_in_targetExon-3prime	smallest_p_in_downstreamIntron	smallest_p_in_downstreamExonIntron	smallest_p_in_downstreamExon-5prime					RBP	smallest_p_in_upstreamExon-3prime	smallest_p_in_upstreamExonIntron	smallest_p_in_upstreamIntron	smallest_p_in_targetExon-5prime	smallest_p_in_targetExon-3prime	smallest_p_in_downstreamIntron	smallest_p_in_downstreamExonIntron	smallest_p_in_downstreamExon-5prime
QKI.ACTAAC[ACG]	1	0.0655766	0.000605929	3.75461e-05	0.000115712	0.00370503	0.0291473	1					SRp20.[AT]C[AT][AT]C	0.0425465	0.0224075	0.0113947	0.9787	0.953218	3.8581e-07	0.00594916	0.00683713
YBX1.AACATC[AGT]	0.356466	0.0731202	0.00274605	0.00113898	0.0816685	0.0300512	0.0625672	0.0859027					QKI.ACTAAC[ACG]	0.0305879	0.000250882	0.0539477	0.297081	0.198149	1.0179e-06	0.0031104	0.786432
YBX2.AACA[AT]C[AGT]	0.0382774	0.00147685	0.000138604	0.00167448	0.0456329	0.0110104	0.00548586	0.0324645					DAZAP1.TAG[GT][AT][AT][AG]	0.0169927	0.0273407	0.0401976	0.0503236	0.427989	3.54768e-06	0.00112397	0.00462352
FXR1.A[CT]GAC[AG]	0.285833	0.000239196	0.0617339	0.00214368	0.0295781	0.191039	0.00555348	0.754743					MBNL1.GCTTGC	4.39164e-05	0.340984	0.00779193	0.149976	0.0531132	5.22036e-06	0.0104307	0.18944
ESRP2.TGGG[AG]A[AGT]	0.0202429	0.0151276	0.0113161	0.00224879	0.00464093	0.00692692	0.0169749	0.452475					SFPQ.[GT]T[AG][AG]T[GT][GT]	0.427072	5.34177e-05	0.000503946	0.432408	0.362199	8.69338e-05	0.000367599	0.323131
LIN28A.[ACT]GGAG[AT]A	6.52767e-05	0.0276541	0.00164775	0.00298943	0.00180075	0.000312582	0.105364	0.0118343					KHDRBS1.TAAAA[ACG][ACG]	0.394833	0.0222388	0.0178868	0.4086	0.112402	9.66228e-05	0.0267575	0.179786
YBX1.AACATC	0.254616	0.0184054	0.00981467	0.00596063	0.246072	0.0327227	0.0101858	0.0606847					RBFOX1.[AT]GCATG[AC]	0.033394	0.125844	0.000610143	0.563722	0.248117	0.000124449	0.000795923	0.291578
SRSF9.A[GT]GA[ACG][AC][AG]	2.53619e-05	0.000200719	1.25354e-05	0.00605455	0.0293766	0.00352868	0.0351399	0.645089					BRUNOL5.TGTGT[GT][GT]	0.911685	0.0167435	0.000519787	0.601116	0.399296	0.000505615	0.00927236	0.0837638
SNRPA.[AT]TGCAC[AG]	0.483338	0.00025658	0.11067	0.00635875	0.0114796	0.11009	0.00119835	0.0451385					ZCRB1.G[AG][ACT]TTAA	0.0821347	0.000540014	0.00535417	0.650678	0.449321	0.000691383	0.00653059	0.379234
G3BP2.AGGAT[AGT][AG]	0.112638	0.0831512	0.466444	0.00727831	0.204467	0.0116802	0.123121	0.0966956					HuR.TTT[AG][GT]TT	0.00829368	8.11812e-06	0.0215049	0.123375	0.35536	0.000836292	0.0261117	0.0243778
RBM5.[GC]AAGG[AG]G	0.0104213	0.0799378	0.0152718	0.00940858	0.00616414	0.02728	0.00326287	0.109135					SRSF2.GGAG[AT][AGT]	0.293105	0.217404	0.227589	0.39255	0.444857	0.000968261	0.293582	0.275171
BRUNOL5.TGTGT[GT][GT]	0.458456	0.0827925	0.00367932	0.0103862	0.293169	0.0419622	0.0148991	0.211877					MSI1.TAG[GT][AT][AG]G	0.0410763	0.287857	0.0213333	0.262069	0.361727	0.00149877	0.010339	0.0552607
RBFOX1.[AT]GCATG[AC]	0.132789	0.00241744	0.00560074	0.0127218	0.00528041	0.0664144	0.0631524	0.199313					PCBP3.TTT[CT]CC	0.171283	0.0375079	0.0508378	0.263	0.092845	0.00169754	0.00794054	0.630543
RBM3.[AG]A[AGT]AC[GT]A	0.128718	0.276478	0.131981	0.0144525	0.00476961	0.000656667	0.00171568	0.515405					RBM46.[AG]AT[GC]A[AT][AGT]	0.0912613	0.000377564	0.077314	0.0935437	0.00529994	0.00177401	0.00238856	0.0548895
CNOT4.GACAGA	0.0861549	0.0321102	0.147606	0.0220726	0.432791	0.0341728	0.00369165	0.963594					HNRNPL.A[AC]A[CT]A[AC]A	0.0613791	0.0169102	0.165573	0.27185	0.172592	0.00190313	0.0757114	0.518464
SAMD4A.GC[GT]GG[ACT][AC]	0.221066	0.183292	0.0134417	0.0225621	0.0902829	0.00113059	0.0703964	0.00520801					ZNF638.[CGT]GTT[GC][GT]T	0.222715	0.000609181	0.00105803	0.147256	0.0899306	0.00216663	0.0997912	0.33827
RBM4.GCGCG[GC][GC]	0.834019	0.63545	0.0530008	0.0255881	0.0273908	0.0308006	0.187723	0.0133115					ZC3H14.TTT[AGT]TTT	0.0146598	1.77062e-05	0.00421563	0.737677	0.46325	0.00248317	0.00369289	0.0577012
DAZAP1.TAG[GT][AT][AT][AG]	0.165005	0.0409618	0.00380849	0.0292602	0.220663	0.0275505	0.0581087	0.408526					RBM3.[AG]A[AGT]AC[GT]A	0.025481	0.0115615	0.103353	0.0204315	0.0410825	0.00444314	0.0126425	0.130777
ZC3H10.[GC][GC]AGCG[AC]	0.700942	0.327714	0.0415009	0.0356291	0.173077	0.040472	0.43185	0.128718					CNOT4.GACAGA	0.0487116	0.000809972	0.00462891	0.383006	0.630374	0.00452713	0.0040505	0.289478
ENOX1.[ACT][AG][GT]ACAG	0.168941	0.00498094	0.0661182	0.0568892	0.283849	0.0589226	0.0361844	0.308019					KHDRBS3.ATAAA[ACG]	0.647764	0.0204267	0.0124013	0.224445	0.454017	0.00506703	0.0170229	0.180281
PCBP3.TTT[CT]CC	0.117892	0.0057045	0.000654779	0.0659667	0.0143384	0.000975559	0.00198844	0.516136					HuR.TT[AGT]TTTT	0.18944	9.3214e-05	0.000520165	0.945765	0.553893	0.00528132	0.000880216	0.700606
RBM42.AACTA[AC]G	0.487652	0.374253	0.30178	0.068381	0.0035801	0.0141159	0.0316309	0.607989					IGF2BP2.[ACG][AC]A[ACT][AT]CA	0.00916034	0.00519096	0.00168018	0.0232313	0.038205	0.00642734	0.0265703	0.00794563
RBM24.[AT]G[AT]GTG[AGT]	0.438761	0.0230957	0.232355	0.0853065	0.357631	0.00168591	0.00242683	0.765488					IGF2BP3.A[AC]A[ACT][AT]CA	0.0513324	0.00073635	0.0257401	0.154853	0.0505011	0.00730063	0.019434	0.0449182
Tra2-beta.GAAAGAA	0.00340793	0.0253221	0.00553366	0.086649	0.103866	0.281926	0.038177	0.174678					TUT1.[AC][AG]ATACT	0.17234	0.116139	0.108259	0.619342	0.271939	0.00779193	0.109151	0.0521059
RALY.TTTTTT[CGT]	0.753233	0.00593875	0.0423817	0.0872671	0.385902	0.0704813	0.295575	0.189887					SRSF9.A[GT]GA[ACG][AC][AG]	0.316512	0.00144828	0.00849227	0.0166234	0.0311414	0.00781881	0.00789263	0.050124
SRSF7.ACGACG	0.0499259	0.373775	0.179596	0.0901312	0.179596	0.0525978	0.181715	0.0472766					PABPC5.AGAAA[AGT]T	0.198408	0.0287519	0.0212726	0.279484	0.0863004	0.0080175	0.0110094	0.103461
HNRNPK.CCA[AT][AC]CC	0.00118688	0.0934589	0.00700941	0.102651	0.102963	0.00882058	0.0111113	0.254616					BRUNOL4.[GT]GTGT[GT][GT]	0.719076	0.00302036	0.00227511	0.731524	0.792997	0.00819622	0.0160745	0.0893536
U2AF2.TTTTT[CT]C	0.787283	0.0197575	0.0107089	0.104477	0.0943133	0.0949082	0.180755	0.142337					PTB.CTCT[CT][CT]	0.0705292	0.0328634	0.00732031	0.831098	0.961348	0.00823002	0.0304276	0.708603
SRSF1.GGA[GC]G[AG][ACG]	0.0108827	0.144789	0.000114947	0.107892	0.312653	5.91925e-05	0.0666297	0.373088					SRSF1.G[AG]AGGA	0.0775118	0.146958	0.465706	0.71848	0.434372	0.00841186	0.473767	0.106227
RBM5.GA[AG]GG[AT][AG]	0.000133542	0.0332055	0.000591129	0.11461	0.409978	0.00288988	0.0101748	0.742219					RBM47.GATGA[AT]	0.0553839	0.0128455	0.00497232	0.0749651	0.190595	0.00866653	0.0334081	0.226131
FXR2.[AGT]GAC[AG][AG][AG]	0.0114981	0.215848	0.241742	0.129731	0.326107	0.00294376	0.00023912	0.769669					RBM41.[AT]TAC[AT]T[GT]	0.78332	0.0132965	0.00625114	0.294651	0.215619	0.00927236	0.0111946	0.080464
CPEB4.TTTTTT	0.872664	0.0115585	0.0120648	0.132646	0.550387	0.039189	0.40463	0.391783					SRp20.CTC[GT]TC[CT]	0.251943	0.00223321	0.0651737	0.184117	0.865015	0.00935878	0.141973	0.459086
RBMS3.[AC]TATA[GT][AC]	0.56239	0.0861549	0.13631	0.132789	0.550387	0.0220726	0.00762337	0.649024					RBMS1.[GT]ATATA[GC]	0.0792169	0.259262	5.73687e-05	0.221958	0.128286	0.0096261	0.0229921	0.419152
HuR.TT[AT]GTTT	0.00167124	0.0283412	0.0284624	0.137142	0.187723	0.0180981	0.12678	0.904056					U2AF2.TTTTT[CT]C	0.47444	0.00351998	7.38621e-05	0.843288	0.881651	0.00969455	0.00451637	0.595612
PCBP1.CC[AT][AT][ACT]CC	0.205033	0.0941508	0.00205202	0.142058	0.0722611	0.000162124	0.00180015	0.166868					HuR.TT[GT][AG]TTT	0.0177706	0.00032322	0.00854426	0.178198	0.271635	0.0100386	0.00187307	0.00496516
RBM8A.[AG][CT]GCGC[CGT]	0.675513	0.333452	0.0140267	0.142601	0.0217097	0.00484906	0.00734412	0.0127949					PTBP1.[ACT][CT]TTT[CT]T	0.133833	0.000146783	5.38137e-08	0.445551	0.427781	0.0117833	0.00279283	0.173885
TIA1.[AT]TTTTT[CGT]	0.573309	0.00254847	0.00113874	0.1524	0.270668	0.202831	0.532104	0.280416					RBM6.[ACT]ATCCA[AG]	0.000347702	0.105817	0.0636671	0.374274	0.0828076	0.0124493	0.0450271	0.010339
ZCRB1.G[AG][ACT]TTAA	0.341945	0.0289125	0.288384	0.153041	0.497832	0.0645227	0.0926617	0.742467					HNRNPK.CCA[AT][AC]CC	0.505231	0.204387	0.155901	0.00303131	0.132986	0.0127276	0.0594193	0.42976
BRUNOL4.[GT]GTGT[GT][GT]	0.729168	0.00328574	0.00235894	0.155147	0.79479	0.00260399	0.0410268	0.215479					ENOX1.[ACT][AG][GT]ACAG	0.105633	0.188776	0.344166	0.0150988	0.00016298	0.0133008	0.00959017	0.224445
SRSF1.AGGA[GC][AC]	0.0004775	0.011708	0.0175447	0.156248	0.0718228	0.000570571	0.0451119	0.106388					HNRPLL.[AG]CA[ACT]ACA	0.108259	0.00179183	0.00534784	0.0512408	0.0892194	0.0134365	0.123573	0.0605866
BRUNOL6.TGTG[AGT][GT]G	0.613555	0.0325141	0.143846	0.157497	0.364867	0.17457	0.202591	0.044233					TIA1.TTTTT[CGT][GT]	0.0317381	0.00136555	2.97122e-06	0.912569	0.708043	0.0143954	0.0283496	0.0234122
SRSF10.AGAGA[ACG][ACG]	0.00664218	0.0135051	0.406745	0.180755	0.0395323	0.0653082	0.0236795	0.00374345					RBM42.AACTA[AC]G	1	0.102966	0.221303	0.0965539	0.0537399	0.0144605	0.00015139	0.719491
RBM41.[AT]TAC[AT]T[GT]	0.51721	0.00543265	0.348311	0.189963	0.809091	0.0113716	0.00427377	0.885927					YBX2.AACA[AT]C[AGT]	0.227551	0.016249	0.0519924	0.221846	0.656431	0.014642	0.0294782	0.0600831
SRSF10.AGAGA[ACG][AC]	0.109135	0.100665	0.306518	0.195239	0.0321338	0.0229955	0.104752	0.0324449					RBM24.[AT]G[AT]GTG[AGT]	0.595845	0.000111847	0.0545901	0.514689	0.361092	0.0174743	0.142605	0.0109159
PTB.CTCT[CT][CT]	0.343696	0.000120287	0.000647557	0.205094	0.0534451	0.000202758	0.0138775	0.168323					FMR1.[GT]GACA[AG]G	0.075284	0.134625	0.280885	0.210205	0.348085	0.0177236	0.189336	0.067632
SRp20.CTC[GT]TC[CT]	0.640696	0.00261323	0.00018823	0.219028	0.656387	0.0037318	0.0275973	0.254616					RBMS3.[AC]TATA[GT][AC]	0.332687	0.00216824	0.0589765	0.135879	0.259262	0.0183962	0.0308883	0.149976
RBM45.GACGA[AC][ACG]	0.13387	0.0111398	0.133113	0.22007	0.132366	0.277215	0.0573671	0.872664					HuR.TT[AT]GTTT	0.0515705	0.000286749	0.00886463	0.153269	0.198149	0.0193712	0.004591	0.20253
SRSF9.[GT]G[AG][AT]G[GC][AC]	0.149007	0.223959	0.0378243	0.222552	0.326712	0.00975887	6.44135e-05	0.529587					SRSF1.GGAGGA	0.241583	0.234771	0.346557	0.589018	0.400605	0.0219045	0.13609	0.860703
SFPQ.[GT]T[AG][AG]T[GT][GT]	0.171577	0.0122626	0.0753123	0.226594	0.772815	7.63428e-05	0.142341	0.034762					ESRP2.TGGG[AG]A[AGT]	0.229453	0.141839	0.0472792	0.288304	0.485147	0.0223509	0.0024716	0.0809296
HNRNPC.[ACT]TTTTT[GT]	0.594208	0.00211511	0.010689	0.22825	0.436528	0.159618	0.388975	0.0955755					PABPC3.[AG]AAAAC[AC]	0.118032	0.00870125	0.0534082	0.0397486	0.00789324	0.0224591	0.00169668	0.476735
HNRNPCL1.[ACT]TTTTT[GT]	0.594208	0.00211511	0.010689	0.22825	0.436528	0.159618	0.388975	0.0955755					FXR2.[AGT]GAC[AG][AG][AG]	0.0909467	0.173579	0.0432826	0.38489	0.676417	0.0230047	0.0199642	0.114561
HNRNPH2.GGGAGGG	0.0576612	0.0060793	0.00132512	0.228973	0.324404	0.0176566	0.00777136	0.203654					SNRPA.[AT]TGCAC[AG]	0.0369556	0.0725172	0.0222777	0.149548	0.0454964	0.0235022	0.00387165	0.0263092
TUT1.[AC][AG]ATACT	0.00442913	0.00401192	0.140372	0.231453	0.166785	0.00143289	0.00273818	0.425069					A1CF.[AT]TAATT[AG]	0.0126402	2.40386e-05	0.0724571	0.508468	0.294513	0.0237724	0.0285973	0.128638
9G8.[AT]GGAC[AG]A	0.00282188	0.00322024	0.000359818	0.23362	0.132789	1.15925e-05	0.00394686	0.146384					MSI1.TAGT[AT][AG]G	0.0440158	0.297783	0.00821316	0.766111	0.49994	0.027032	0.00829368	0.00682861
MSI1.TAGT[AT][AG]G	0.58085	0.0319741	0.0722394	0.30178	0.700099	0.0758021	0.0126737	0.420856					RBM38.[GT][GT]GTGT[GT]	0.671936	0.0268307	0.00760312	0.852793	0.662371	0.0282069	0.0699415	0.0104854
SRSF10.AGAGA[AG][AG]	0.00257868	0.00361866	0.269452	0.310373	0.188795	0.167039	0.0453079	0.00264273					HNRNPH2.GGGAGGG	0.820835	0.173123	0.00575474	0.633931	0.913992	0.0293628	0.290211	0.440964
RBM38.[GT][GT]GTGT[GT]	0.667884	0.0455533	0.0476299	0.320202	0.585021	0.000458804	0.0252115	0.138524					BRUNOL6.TGTG[AGT][GT]G	0.121096	0.161781	0.0630037	0.763813	0.806031	0.0321093	0.0363045	0.0702482
IGF2BP3.A[AC]A[ACT][AT]CA	0.00927864	0.119001	0.118859	0.334771	0.111138	0.0255008	0.146232	0.0463632					RBMS3.[ACT]ATATA	0.323014	0.012137	0.0256566	0.681477	0.413449	0.0335257	0.000471948	0.368131
PCBP1.C[CT]TTCC	0.395058	0.0606342	0.0207484	0.3432	0.00521608	1.12717e-05	0.00360322	0.0453079					LIN28A.[ACT]GGAG[AT]A	0.460439	0.405316	0.111412	0.0609758	0.870228	0.0358304	0.0215079	0.401314
SRSF2.GGAG[AT][AGT]	0.000488515	0.044353	0.0816013	0.355214	0.0709509	0.0239533	0.42167	0.00117005					SART3.A[AG]AAAA[AC]	0.368738	0.308951	0.013278	0.0618491	0.371018	0.0384898	0.027912	0.17524
FUS.CGCGC	0.909026	0.210613	0.00241884	0.356466	0.489097	0.06772	0.0217097	0.00489603					PABPC1.A[AG]AAAA[AC]	0.368738	0.308951	0.013278	0.0618491	0.371018	0.0384898	0.027912	0.17524
RBM47.GATGA[AT]	0.00399874	0.0129188	0.0388608	0.358462	0.252518	0.0303381	0.152544	0.0339089					CPEB2.C[ACT]TTTTT	0.165971	0.000504787	1.6983e-05	0.692265	0.655252	0.038872	0.0215017	0.688726
SRSF1.G[AG]AGGA	0.0025272	0.177319	3.067e-05	0.366804	0.740482	0.000460973	0.342018	0.168323					CPEB4.TTTTTT	0.0394489	0.000293449	0.000495278	0.776202	0.218115	0.0411748	0.013857	0.619342
HNRPLL.[AG]CA[ACT]ACA	0.166264	0.00562138	0.0331819	0.368484	0.256176	0.160522	0.123765	0.0139618					PCBP1.CC[AT][AT][ACT]CC	0.704732	0.0707954	0.133018	0.000492669	0.0461267	0.0422681	0.110111	0.538954
RBM4.GCGCG[GC]G	0.821329	0.23362	0.00437241	0.373775	1	0.0229136	0.179596	0.00395775					RBM28.G[AT]GTAG[AGT]	0.0233017	0.0489964	0.0148297	0.291578	0.390955	0.0442401	0.0154114	0.368898
RBM28.G[AT]GTAG[AGT]	0.196604	0.0867727	0.129188	0.380002	0.573894	0.00371383	0.114242	0.0300512					HuR.TTTTTT[GT]	0.0693809	0.0118237	0.00016578	0.94544	0.17234	0.0499538	0.0450425	0.5755
SRSF1.GGAGGA	0.0640552	0.243266	0.000594865	0.384309	0.564835	7.90691e-05	0.169821	0.0544136					9G8.[AT]GGAC[AG]A	0.226912	0.0662912	0.159432	0.00184671	0.11609	0.053477	0.246772	0.0358386
LIN28A.[CT]GGAGG[AG]	0.00802294	0.245802	0.00198766	0.38844	0.806597	0.00125335	0.0377686	0.074032					RALY.TTTTTT[CGT]	0.0995034	0.00467097	2.18554e-05	0.774307	0.210708	0.0564099	0.0206011	0.386673
PABPC4.AAAAAA[AG]	0.001633	0.0191046	0.0154148	0.395747	0.502956	0.279213	0.0396334	0.181793					ESRP1.TGGTGG	0.144413	0.010174	0.000628463	0.444824	0.330947	0.0586342	0.0594103	0.760522
SF2-ASF.[AG]GAAGAAC	0.0316309	0.0381506	0.443485	0.397764	0.754698	0.111073	0.252597	1					KHDRBS1.ATAAAA[ACG]	0.759941	0.0335541	0.0157056	0.273666	0.267606	0.0627753	0.0730572	0.0725172
SRp20.[AT]C[AT][AT]C	0.0664652	0.0208821	0.000230243	0.400481	0.778672	0.239463	5.47634e-05	0.0393528					MATR3.[AC]ATCTT[AG]	0.271939	0.0237144	0.00279364	0.402027	0.125844	0.0636671	0.00279364	0.0725172
TIA1.TTTTT[CGT][GT]	0.470853	0.00317835	0.000658911	0.41966	0.419545	0.0593151	0.0761476	0.328811					PCBP1.C[CT]TTCC	0.199868	0.24633	0.0114429	0.153723	0.251635	0.0677574	0.122352	0.865247
TARDBP.GAATG[AGT]	0.00382728	0.0885439	0.167477	0.422379	0.10527	0.0064682	0.0520865	0.538262					SRp40.[CT][AG]C[AG][GT][AC]	0.0147448	0.092603	0.0116624	0.231685	0.182835	0.0680673	0.00943553	0.0142067
RBM46.[AG]AT[GC]A[AT][AGT]	0.00153486	0.00623733	0.10491	0.425702	0.116756	0.010327	0.268632	0.0641228					KHDRBS2.[AG]ATAAA[AC]	0.966086	0.000218505	0.0103906	0.301758	0.141401	0.0691232	0.0828076	0.20658
ZNF638.[CGT]GTT[GC][GT]T	0.366442	0.102443	0.0417941	0.435657	0.118545	0.0604562	0.00758117	0.0892699					HNRNPL.ACAC[AG]A[ACG]	0.17189	0.0316478	0.0316478	0.0414707	0.144269	0.0725172	0.0123295	0.0354874
SRp55.[CT][CT][AT]C[AT][GC]G	0.0160334	0.0285656	0.0604582	0.436135	0.165814	0.00128922	0.0668183	0.292409					TIA1.[AT]TTTTT[CGT]	0.343501	0.000251418	9.94107e-06	0.983183	0.858029	0.0734535	0.0549762	0.171795
HNRNPA1.[AGT]TAGGG[AT]	0.200062	0.0365859	0.096503	0.443485	0.0876894	0.0782686	0.362975	0.252344					SRSF10.AGAGA[ACG][AC]	0.0107203	0.184647	0.289261	0.126055	0.652074	0.0744623	0.00549994	0.52015
HNRNPA2B1.[AGT]TAGGG[AT]	0.200062	0.0365859	0.096503	0.443485	0.0876894	0.0782686	0.362975	0.252344					LIN28A.[CT]GGAGG[AG]	0.215213	0.121123	0.123695	0.15843	0.285398	0.075284	0.0589089	0.256083
HNRNPA1L2.[AGT]TAGGG[AT]	0.200062	0.0365859	0.096503	0.443485	0.0876894	0.0782686	0.362975	0.252344					HNRNPC.[ACT]TTTTT[GT]	0.180281	0.000666877	8.07156e-06	0.96471	0.800717	0.0782944	0.00875723	0.24127
RBM6.[ACT]ATCCA[AG]	0.0712474	0.0125049	0.00910409	0.443707	0.279447	0.0363515	0.00447861	0.0769472					HNRNPCL1.[ACT]TTTTT[GT]	0.180281	0.000666877	8.07156e-06	0.96471	0.800717	0.0782944	0.00875723	0.24127
ESRP1.TGGTGG	0.0211473	0.126135	0.215479	0.456055	0.315746	0.0195177	0.00980502	0.771363					YBX1.AACATC	0.00496516	0.00715119	0.0235022	0.379234	0.662827	0.0802418	0.0163445	0.0512408
PABPC3.[AG]AAAAC[AC]	0.000426167	0.115478	0.0136305	0.461761	0.156966	0.000382833	0.00470815	0.447132					SRSF1.GG[AG]GGA[ACG]	0.583855	0.0772123	0.224495	0.076267	0.115253	0.0823244	0.393846	0.922989
SRSF1.GG[AG]GGA[ACG]	0.0140304	0.170151	0.000357884	0.462404	0.269573	0.00293799	0.127268	0.0989431					SRSF1.AGGA[GC][AC]	0.741056	0.0955605	0.208212	0.123452	0.0301905	0.0949685	0.0161498	0.171428
SRSF10.A[AG]AG[AG][AG][AG]	0.00393864	0.0327818	0.1154	0.477635	0.166755	0.0474366	0.0166338	0.251839					RBM4.GCGCG[GC][GC]	0.323585	0.0153179	0.126297	0.49994	0.896825	0.0965539	0.279698	1
PCBP2.CC[CT][CT]CC[ACT]	0.371458	0.00247486	5.40895e-06	0.478522	0.190138	4.71105e-05	9.93853e-05	0.00880563					RBM5.[GC]AAGG[AG]G	0.232311	0.0534082	0.0330505	0.284268	0.223273	0.0990074	0.0163642	0.0346223
KHDRBS1.ATAAAA[ACG]	0.0481621	0.0074446	0.168935	0.485005	0.56222	0.0768688	0.0487228	0.681032					TARDBP.GAATG[AGT]	0.0599493	0.0306386	0.00378483	0.115626	0.457968	0.104074	0.0616597	0.0394084
PPRC1.[GC][GC]GCGC[GC]	0.931349	0.463172	0.0554955	0.489097	0.650726	0.00181215	0.231453	0.00210872					SRSF1.GGA[GC]G[AG][ACG]	0.284474	0.121795	0.396677	0.230585	0.392733	0.112504	0.211767	0.153749
SRp40.[CT][AG]C[AG][GT][AC]	0.651267	0.0196691	0.536634	0.491041	0.0732256	0.157215	0.144162	5.6375e-05					SRSF10.AGAGA[ACG][ACG]	0.0540518	0.105452	0.0802761	0.190582	0.382508	0.115819	0.0193367	0.0724684
KHDRBS2.[AG]ATAAA[AC]	0.427052	0.00334442	0.0211113	0.507551	0.48143	0.140609	0.0168912	0.656771					RBM8A.[AG][CT]GCGC[CGT]	0.589498	0.073264	0.0479398	0.315765	0.457139	0.117435	0.214019	0.325839
MSI1.TAG[GT][AT][AG]G	0.104477	0.0102398	0.0703534	0.508012	0.359694	0.0864359	0.00261323	0.376666					YBX1.AACATC[AGT]	0.112327	0.0180362	0.00292179	0.561679	0.710916	0.123375	0.0126402	0.105753
MATR3.[AC]ATCTT[AG]	0.123132	0.118244	0.0207905	0.512788	0.829467	0.241053	0.0150073	0.5189					PABPC4.AAAAAA[AG]	0.459268	0.219654	0.0477477	0.118923	0.307057	0.124798	0.0321574	0.424876
MBNL1.GCTTGC	0.125094	0.023984	0.000121542	0.514008	0.438032	0.0379063	0.0122674	0.281926					SRSF10.AGAGA[AG][AG]	0.347108	0.141748	0.0166244	0.194123	0.0696778	0.125087	0.0427157	0.0110094
PABPN1.A[AG]AAGA	0.335228	0.0139696	0.0716903	0.537113	0.39732	0.0121307	0.019307	0.037305					SRSF10.A[AG]AG[AG][AG][AG]	0.0566992	0.122112	0.00805837	0.0785573	0.0575445	0.129898	0.123454	0.0450657
SART3.A[AG]AAAA[AC]	0.0023987	0.0349879	0.0325327	0.54416	0.216247	0.242504	0.0448037	0.331204					G3BP2.AGGAT[AGT][AG]	0.067632	0.108065	0.345287	0.246893	0.756971	0.131431	0.0988676	0.488131
PABPC1.A[AG]AAAA[AC]	0.0023987	0.0349879	0.0325327	0.54416	0.216247	0.242504	0.0448037	0.331204					ANKHD1.AGACG[AT][AT]	0.117435	0.0254735	0.00843837	0.0763519	0.260076	0.135291	0.0261294	0.167732
KHDRBS3.ATAAA[ACG]	0.0798025	0.0723447	0.0139751	0.546051	0.799453	0.156588	0.00574799	0.890379					RBM4.GCGCG[GC]G	0.427294	0.0318449	0.321663	0.558217	1	0.135291	0.0400529	1
ZC3H14.TTT[AGT]TTT	0.0614368	0.0165365	0.0207751	0.562664	0.950346	0.0159839	0.416957	0.824945					SF2-ASF.[AG]GAAGAAC	0.442893	0.115307	0.115307	0.36097	0.58053	0.156355	0.0491427	0.0333387
PTBP1.[ACT][CT]TTT[CT]T	0.860071	0.0118211	7.71733e-06	0.589446	0.782922	0.237844	0.21636	0.206153					FXR1.A[CT]GAC[AG]	0.100863	0.000809972	0.0124493	0.409351	0.339658	0.173123	0.0837638	0.0190101
PABPC5.AGAAA[AGT]T	0.391062	0.0187871	0.121669	0.599296	0.836045	0.0960345	0.00195524	0.527986					SRp55.[CT][CT][AT]C[AT][GC]G	0.0769337	0.202378	0.234653	0.261726	0.366795	0.186668	0.11638	0.137546
HuR.TT[GT][AG]TTT	0.00401192	0.0232864	0.0202396	0.600737	0.853829	0.0704813	0.335195	0.650726					PPRC1.[GC][GC]GCGC[GC]	0.777573	0.00236478	0.559075	0.748992	0.642548	0.235088	0.714368	0.59124
HuR.TT[AGT]TTTT	0.0594195	0.00688159	0.0734995	0.604452	0.933452	0.0326699	0.16977	0.585403					PABPN1.A[AG]AAGA	0.00826435	0.0391618	0.00500783	0.550129	0.469739	0.271107	0.000159806	3.98429e-06
CPEB2.C[ACT]TTTTT	0.476471	0.00147758	0.0129302	0.671574	0.438544	0.101422	0.110962	0.228877					SRSF9.[GT]G[AG][AT]G[GC][AC]	0.556216	0.142059	0.572941	0.635316	0.634872	0.276989	0.109565	0.315773
HuR.TTT[AG][GT]TT	0.00140932	0.0356349	0.0289348	0.723702	0.848462	0.0844248	0.109932	0.99349					SAMD4A.GC[GT]GG[ACT][AC]	0.0162408	0.134229	0.259681	0.0308806	0.476988	0.301516	0.455515	0.23411
RBMS1.[GT]ATATA[GC]	0.374253	0.00140397	0.00925267	0.733496	0.548287	0.00295067	0.0574857	0.234664					SNRNP70.[AG][AT]TCAAG	0.00654754	0.0204846	0.0995444	0.954617	0.891321	0.301758	0.0273396	0.301758
FMR1.[GT]GACA[AG]G	0.114054	0.468364	0.227564	0.754855	0.653239	0.000891616	0.00809579	0.62462					SRSF7.ACGACG	0.0208612	0.213016	0.364759	0.470235	0.364759	0.304399	0.238313	0.0965539
IGF2BP2.[ACG][AC]A[ACT][AT]CA	0.0723873	0.0050456	0.380132	0.763573	0.434064	0.0285213	0.0056438	0.112091					HNRNPA1.[AGT]TAGGG[AT]	0.1332	0.0489964	0.031	0.321663	0.214019	0.313445	0.0164866	0.184261
HuR.TTTTTT[GT]	0.586598	0.00572995	0.014765	0.79768	0.826215	0.051722	0.121321	0.532495					HNRNPA2B1.[AGT]TAGGG[AT]	0.1332	0.0489964	0.031	0.321663	0.214019	0.313445	0.0164866	0.184261
KHDRBS1.TAAAA[ACG][ACG]	0.00205202	0.0118411	0.139445	0.809722	0.68851	0.35767	0.180462	0.606437					HNRNPA1L2.[AGT]TAGGG[AT]	0.1332	0.0489964	0.031	0.321663	0.214019	0.313445	0.0164866	0.184261
HNRNPL.A[AC]A[CT]A[AC]A	0.563368	0.287134	0.277016	0.823666	0.625465	0.33418	0.159962	0.0565553					Tra2-beta.GAAAGAA	0.0837165	0.00132288	0.0725172	0.000291096	0.0367756	0.318292	0.0254741	0.0149935
ANKHD1.AGACG[AT][AT]	0.109288	0.106462	0.30178	0.846559	0.79937	0.133113	0.183252	0.60468					RBM5.GA[AG]GG[AT][AG]	0.123917	0.318594	0.16044	0.319433	0.277179	0.380231	0.229529	0.0104937
A1CF.[AT]TAATT[AG]	0.950976	0.335148	0.131197	0.85108	0.744097	0.113491	0.123121	0.904056					PCBP2.CC[CT][CT]CC[ACT]	0.87502	0.599935	0.131262	0.189029	0.161409	0.460241	0.0912613	0.494832
SNRNP70.[AG][AT]TCAAG	0.310101	0.02047	0.44618	0.872684	0.900546	0.0569528	0.0436687	0.213851					RBM45.GACGA[AC][ACG]	0.0261061	0.020183	0.113321	0.149548	0.0540598	0.470946	0.0144605	0.145466
RBMS3.[ACT]ATATA	0.604452	0.0251722	0.113635	0.915056	0.564452	0.0350978	0.0507537	0.958205					ZC3H10.[GC][GC]AGCG[AC]	0.0126683	0.103353	0.091282	0.0580875	0.213039	0.47444	0.0606156	0.503374
HNRNPL.ACAC[AG]A[ACG]	0.146636	0.268648	0.0918066	0.94013	0.895033	0.0369181	0.0594195	0.120223					FUS.CGCGC	0.523019	0.15667	0.324165	0.790627	0.232879	0.55601	0.519217	0.0673169
